# Functional disruption of *vgsc* reveals haplosufficiency with implications for insecticide resistance and genetic control in *Anopheles gambiae*

**DOI:** 10.64898/2026.09.09.750417

**Authors:** Poppy Pescod, Ashley Hall, Sian Wakley, Matt Craske, Louise Marston, Amalia Anthousi, Carla Siniscalchi, Josie Shepherd, Molly Kelly, Saffron Mackey, Kurtis Blinkhorn, Tony Nolan

## Abstract

Pyrethroid insecticides on bednets have been the mainstay of malaria control since the millennium by killing mosquitoes. The target of these pyrethroids is the voltage-gated sodium channel (VGSC). Resistance mutations at the pyrethroid binding site (L995F/S) have spread widely, but functional tools to dissect *vgsc* itself have lagged behind the population-genetic surveillance data. Manipulation of *vgsc* via knockout or functional mutation would be a vital step towards understanding its contribution to insecticide resistance, as well as exploring its utility as a genetic control target. Here we generate and characterise two CRISPR-edited *An. gambiae* lines: an exonic knockout (*vgscKO*) and an intronic CRISPR-mediated cassette exchange intermediate (*vgscInt*) sited near SNPs linked to L995F. Both insertions are viable and fertile in heterozygosity but homozygous lethal, demonstrating that *vgsc* is haplosufficient and therefore the locus represents a viable target for population suppression genetic control strategies. These insertions can also be used as balancers for studying *vgsc* mutations without the confounding effects of wild type alleles. We investigate the insecticide resistance phenotype of *vgscKO* and demonstrate that knocking out one copy of *vgsc* produces reduced susceptibility to deltamethrin and DDT at sub-discriminating doses, with implications for *vgsc*-mediated mechanisms of insecticide resistance.

**Author summary:** With malaria cases once more on the rise, current insecticide-based control strategies are being assessed and new interventions are being considered. Pyrethroid insecticides are the mainstay of vector control for malaria, but resistance at their target site the VGSC is reducing their effectivity. Genetic tools such as gene knockouts, including knock-ins which impair gene function, will allow investigation into the binding dynamics of pyrethroids to VGSC; but such tools in *Anopheles* still need developing. Here we present and characterise two new *Anopheles gambiae* lines with insertions at different loci within the *vgsc* gene. Both insertions produce knockouts of the *vgsc gene.* We find that *An. gambiae* is viable with one functional copy of *vgsc* but non-viable with no working copies, allowing use of either *vgsc* knockout as a balancer allele for investigating functional mutations of the gene. We also find that the *vgsc* knockout produces a low-level resistance to pyrethroid insecticides, suggesting pyrethroid resistance may be partially VGSC dose dependent. The *vgsc* gene merits exploration as a genetic control target as well as a mechanistic model system, due to its rare combination of high conservation, functional constraint, essentiality, and relevance to insecticide resistance.
