## Supplementary Tables for "Functional disruption of *vgsc* reveals haplosufficiency with implications for insecticide resistance and genetic control in *Anopheles gambiae*"

### Sheet: Table S1 WHO Tubes
Date	Insecticide	Dose (%)	Exposure time	Knocked down at 1 hour	Dead at 24 hours	Total	% knocked down at 1 hour	% dead at 24 hours	% corrected mortality
2024.05.07	Deltamethrin	0.05	5 min	19	20	20	95	100	100
2024.05.07	Deltamethrin	0.05	5 min	23	24	24	95.8333	100	100
2024.05.07	Deltamethrin	0.05	5 min	21	22	22	95.4545	100	100
2024.05.07	Deltamethrin	0.05	5 min	19	21	21	90.4762	100	100
2024.05.07	Deltamethrin	0.05	15 min	10	12	12	83.3333	100	100
2024.05.07	Deltamethrin	0.05	15 min	17	18	18	94.4444	100	100
2024.05.07	Deltamethrin	0.05	15 min	19	19	19	100	100	100
2024.05.07	Control PY	na	15 min	0	3	25	0	12	NA
2024.06.17	Deltamethrin	0.05	5 min	20	26	26	76.9231	100	100
2024.06.17	Deltamethrin	0.05	5 min	23	24	25	92	96	96
2024.06.17	Control PY	na	5 min	0	0	22	0	0	NA
2024.06.17	Deltamethrin	0.05	15 min	23	26	26	88.4615	100	100
2024.06.17	Deltamethrin	0.05	15 min	20	25	25	80	100	100
2024.06.17	Deltamethrin	0.05	15 min	20	24	24	83.3333	100	100
2024.06.17	Control PY	na	15 min	0	0	25	0	0	NA
2024.06.25	Deltamethrin	0.05	1 min	20	22	22	90.9091	100	100
2024.06.25	Deltamethrin	0.05	1 min	24	27	27	88.8889	100	100
2024.06.25	Deltamethrin	0.05	2 min	24	24	24	100	100	100
2024.06.25	Deltamethrin	0.05	2 min	20	20	20	100	100	100
2024.06.25	Control PY	na	2 min	1	1	9	11.1111	11.1111	NA

### Sheet: Table S2 EMMS
Insecticide	Dose (µg/ml)	contrast	estimate (probit)	SE	p value	significant
Deltamethrin	0.05	vgscKO-WT	-0.657	0.454	0.1477	No
Deltamethrin	0.1	vgscKO-WT	-0.717	0.346	0.0386	Yes
Deltamethrin	0.5	vgscKO-WT	-0.854	0.195	<0.001	Yes
Deltamethrin	1	vgscKO-WT	-0.913	0.232	<0.001	Yes
Deltamethrin	5	vgscKO-WT	-1.051	0.456	0.0211	Yes
DDT	0.5	vgscKO-WT	-0.0927	0.373	0.8037	No
DDT	1	vgscKO-WT	-0.1973	0.311	0.5262	No
DDT	5	vgscKO-WT	-0.4402	0.187	0.0185	Yes
DDT	10	vgscKO-WT	-0.5448	0.154	0.0004	Yes
DDT	25	vgscKO-WT	-0.6831	0.154	<0.0001	Yes
DDT	50	vgscKO-WT	-0.7878	0.185	<0.0001	Yes
DDT	100	vgscKO-WT	-0.8924	0.233	0.0001	Yes

### Sheet: Table S3 Optimum screening age
Time since hatch	Fluorescence	PCR outcome	Total
<1hr	CFP+	CFP+	42
<1hr	CFP+	CFP-	0
<1hr	CFP+	Inconclusive	5
<1hr	CFP-	CFP+	3
<1hr	CFP-	CFP-	42
<1hr	CFP-	Inconclusive	2
6hr	CFP+	CFP+	46
6hr	CFP+	CFP-	0
6hr	CFP+	Inconclusive	1
6hr	CFP-	CFP+	0
6hr	CFP-	CFP-	47
6hr	CFP-	Inconclusive	0
24hr	CFP+	CFP+	34
24hr	CFP+	CFP-	6
24hr	CFP+	Inconclusive	7
24hr	CFP-	CFP+	3
24hr	CFP-	CFP-	34
24hr	CFP-	Inconclusive	10
48hr	CFP+	CFP+	34
48hr	CFP+	CFP-	3
48hr	CFP+	Inconclusive	10
48hr	CFP-	CFP+	2
48hr	CFP-	CFP-	36
48hr	CFP-	Inconclusive	9

### Sheet: Table S4 Primer sequences
PCR	Primer name	Primer sequence	Pos band	Neg band
CriMCE PH Pres Abs #1	CriMCE PH Pres Abs fwd	TCCCCGTTATTTCAGTGTGTGGA	1482	NA
	TN8
	TN540		1081	NA
	TN957
CriMCE PH Pres Abs #2	TN149 (vgsc LHA ext)	TCTTTGCCGTGATGGGAATG	3899	2264
	TN48 (vgsc RHA ext)	CAAGACCCACATTTGACAGAAAAC
CriMCE PH Pres Abs #3
vgscKO insert confirmation

### Sheet: Table S5 Larval survival
Genotype	Tray	Day	Majority life stage	Number of larvae	Percent survival
vgscKO+	A	1	L1	25	100
vgscKO+	B	1	L1	25	100
vgscKO+	C	1	L1	25	100
vgscKO+	D	1	L1	25	100
vgscKO+	E	1	L1	50	100
vgscKO+	F	1	L1	50	100
vgscKO+	G	1	L1	50	100
vgscKO+	H	1	L1	50	100
vgscKO+	A	2	L1	25	100
vgscKO+	B	2	L1	23	92
vgscKO+	C	2	L1	24	96
vgscKO+	D	2	L1	22	88
vgscKO+	E	2	L1	46	92
vgscKO+	F	2	L1	45	90
vgscKO+	G	2	L1	47	94
vgscKO+	H	2	L1	50	100
vgscKO+	A	3	L2	25	100
vgscKO+	B	3	L2	23	92
vgscKO+	C	3	L2	24	96
vgscKO+	D	3	L2	22	88
vgscKO+	E	3	L2	43	86
vgscKO+	F	3	L2	45	90
vgscKO+	G	3	L2	45	90
vgscKO+	H	3	L2	50	100
vgscKO+	A	4	L2	24	96
vgscKO+	B	4	L2	23	92
vgscKO+	C	4	L2	24	96
vgscKO+	D	4	L2	22	88
vgscKO+	E	4	L2	43	86
vgscKO+	F	4	L2	44	88
vgscKO+	G	4	L2	45	90
vgscKO+	H	4	L2	50	100
vgscKO+	A	5	L3	24	96
vgscKO+	B	5	L3	23	92
vgscKO+	C	5	L3	24	96
vgscKO+	D	5	L3	22	88
vgscKO+	E	5	L3	43	86
vgscKO+	F	5	L3	44	88
vgscKO+	G	5	L3	44	88
vgscKO+	H	5	L3	50	100
vgscKO+	A	6	L3	24	96
vgscKO+	B	6	L3	23	92
vgscKO+	C	6	L3	24	96
vgscKO+	D	6	L3	22	88
vgscKO+	E	6	L3	43	86
vgscKO+	F	6	L3	44	88
vgscKO+	G	6	L3	44	88
vgscKO+	H	6	L3	50	100
vgscKO+	A	7	L4	24	96
vgscKO+	B	7	L4	23	92
vgscKO+	C	7	L4	24	96
vgscKO+	D	7	L4	22	88
vgscKO+	E	7	L3	43	86
vgscKO+	F	7	L3	44	88
vgscKO+	G	7	L4	44	88
vgscKO+	H	7	L4	50	100
vgscKO+	A	8	L4	24	96
vgscKO+	B	8	L4	23	92
vgscKO+	C	8	L4	23	92
vgscKO+	D	8	L4	22	88
vgscKO+	E	8	L4	43	86
vgscKO+	F	8	L4	44	88
vgscKO+	G	8	L4	44	88
vgscKO+	H	8	L4	50	100
vgscKO+	A	9	L4	24	96
vgscKO+	B	9	L4	23	92
vgscKO+	C	9	L4	23	92
vgscKO+	D	9	L4	22	88
vgscKO+	E	9	L4	43	86
vgscKO+	F	9	L4	44	88
vgscKO+	G	9	L4	44	88
vgscKO+	H	9	L4	50	100
vgscKO+	A	10	Pupae	24	96
vgscKO+	B	10	Pupae	23	92
vgscKO+	C	10	Pupae	23	92
vgscKO+	D	10	Pupae	21	84
vgscKO+	E	10	Pupae	43	86
vgscKO+	F	10	Pupae	44	88
vgscKO+	G	10	L4	44	88
vgscKO+	H	10	L4	50	100
CFP-	A	1	L1	25	100
CFP-	B	1	L1	25	100
CFP-	C	1	L1	25	100
CFP-	D	1	L1	25	100
CFP-	E	1	L1	50	100
CFP-	F	1	L1	50	100
CFP-	G	1	L1	50	100
CFP-	H	1	L1	50	100
CFP-	A	2	L1	25	100
CFP-	B	2	L1	24	96
CFP-	C	2	L1	25	100
CFP-	D	2	L1	25	100
CFP-	E	2	L1	47	94
CFP-	F	2	L1	47	94
CFP-	G	2	L1	48	96
CFP-	H	2	L1	49	98
CFP-	A	3	L2	23	92
CFP-	B	3	L2	24	96
CFP-	C	3	L2	24	96
CFP-	D	3	L2	25	100
CFP-	E	3	L2	47	94
CFP-	F	3	L2	47	94
CFP-	G	3	L2	46	92
CFP-	H	3	L2	49	98
CFP-	A	4	L2	22	88
CFP-	B	4	L2	24	96
CFP-	C	4	L2	24	96
CFP-	D	4	L2	25	100
CFP-	E	4	L2	46	92
CFP-	F	4	L2	47	94
CFP-	G	4	L2	46	92
CFP-	H	4	L2	46	92
CFP-	A	5	L3	22	88
CFP-	B	5	L3	24	96
CFP-	C	5	L3	24	96
CFP-	D	5	L3	25	100
CFP-	E	5	L3	43	86
CFP-	F	5	L3	47	94
CFP-	G	5	L3	46	92
CFP-	H	5	L3	46	92
CFP-	A	6	L3	22	88
CFP-	B	6	L3	24	96
CFP-	C	6	L3	24	96
CFP-	D	6	L3	25	100
CFP-	E	6	L3	43	86
CFP-	F	6	L3	47	94
CFP-	G	6	L3	46	92
CFP-	H	6	L3	46	92
CFP-	A	7	L4	22	88
CFP-	B	7	L4	24	96
CFP-	C	7	L4	24	96
CFP-	D	7	L4	25	100
CFP-	E	7	L4	43	86
CFP-	F	7	L4	47	94
CFP-	G	7	L4	46	92
CFP-	H	7	L4	46	92
CFP-	A	8	L4	21	84
CFP-	B	8	L4	24	96
CFP-	C	8	L4	24	96
CFP-	D	8	L4	25	100
CFP-	E	8	L4	42	84
CFP-	F	8	L4	44	88
CFP-	G	8	L4	45	90
CFP-	H	8	L4	46	92
CFP-	A	9	L4	20	80
CFP-	B	9	L4	24	96
CFP-	C	9	L4	23	92
CFP-	D	9	L4	25	100
CFP-	E	9	L4	42	84
CFP-	F	9	L4	43	86
CFP-	G	9	L4	42	84
CFP-	H	9	L4	45	90
CFP-	A	10	Pupae	19	76
CFP-	B	10	Pupae	23	92
CFP-	C	10	Pupae	22	88
CFP-	D	10	Pupae	25	100
CFP-	E	10	Pupae	41	82
CFP-	F	10	Pupae	42	84
CFP-	G	10	Pupae	42	84
CFP-	H	10	Pupae	45	90
G3	A	1	L1	25	100
G3	B	1	L1	50	100
G3	A	2	L1	25	100
G3	B	2	L1	50	100
G3	A	3	L2	23	92
G3	B	3	L2	49	98
G3	A	4	L2	23	92
G3	B	4	L2	49	98
G3	A	5	L3	23	92
G3	B	5	L3	48	96
G3	A	6	L3	23	92
G3	B	6	L3	48	96
G3	A	7	L4	22	88
G3	B	7	L4	47	94
G3	A	8	L4	22	88
G3	B	8	L4	47	94
G3	A	9	L4	22	88
G3	B	9	L4	44	88
G3	A	10	Pupae	22	88
G3	B	10	Pupae	44	88

### Sheet: Table S6 Fecundity
Parent phenotype	# Eggs	# larvae	Hatch rate	vgscKO parent genotype	Spermathecae dissection result
vgscKO male	140	116	82.8571	HET	NA
vgscKO male	99	93	93.9394	WT	NA
vgscKO male	96	20	20.8333	HET	NA
vgscKO male	137	90	65.6934	HET	NA
vgscKO male	82	77	93.9024	WT	NA
vgscKO male	72	34	47.2222	WT	NA
vgscKO male	97	87	89.6907	HET	NA
vgscKO male	85	78	91.7647	HET	NA
vgscKO male	127	88	69.2913	WT	NA
vgscKO male	0	NA	NA	NA	pos
vgscKO male	61	27	44.2623	HET	NA
vgscKO male	134	79	58.9552	HET	NA
vgscKO male	96	71	73.9583	WT	NA
vgscKO male	91	89	97.8022	HET	NA
vgscKO male	90	60	66.6667	HET	NA
vgscKO male	106	66	62.2642	HET	NA
vgscKO male	0	NA	NA	NA	pos
vgscKO male	0	NA	NA	NA	neg
vgscKO male	110	91	82.7273	WT	NA
vgscKO male	76	3	3.94737	WT	NA
vgscKO male	0	NA	NA	NA	pos
vgscKO male	0	NA	NA	NA	pos
vgscKO male	85	56	65.8824	WT	NA
vgscKO male	103	62	60.1942	HET	NA
vgscKO male	97	60	61.8557	WT	NA
vgscKO male	0	NA	NA	NA	pos
vgscKO male	63	26	41.2698	WT	NA
vgscKO male	92	54	58.6957	HET	NA
vgscKO male	121	97	80.1653	WT	NA
vgscKO male	0	NA	NA	NA	pos
vgscKO male	73	10	13.6986	WT	NA
vgscKO male	0	NA	NA	NA	pos
vgscKO male	127	120	94.4882	HET	NA
vgscKO male	121	119	98.3471	WT	NA
vgscKO male	0	NA	NA	NA	pos
vgscKO male	64	0	0	NA	NA
vgscKO male	156	108	69.2308	HET	NA
vgscKO male	149	127	85.2349	HET	NA
vgscKO male	114	87	76.3158	WT	NA
vgscKO male	109	82	75.2294	HET	NA
vgscKO male	109	94	86.2385	HET	NA
vgscKO male	122	64	52.459	WT	NA
vgscKO male	113	72	63.7168	WT	NA
vgscKO male	84	30	35.7143	WT	NA
vgscKO male	89	63	70.7865	WT	NA
vgscKO male	127	94	74.0157	HET	NA
vgscKO male	28	24	85.7143	WT	NA
vgscKO male	103	87	84.466	WT	NA
vgscKO male	99	76	76.7677	HET	NA
vgscKO male	42	27	64.2857	HET	NA
vgscKO male	81	78	96.2963	HET	NA
vgscKO male	70	44	62.8571	HET	NA
vgscKO male	12	0	0	NA	NA
vgscKO male	127	113	88.9764	HET	NA
vgscKO male	134	118	88.0597	HET	NA
vgscKO male	0	NA	NA	NA	neg
vgscKO male	83	3	3.61446	WT	NA
vgscKO male	40	14	35	WT	NA
vgscKO male	66	35	53.0303	WT	NA
vgscKO male	0	NA	NA	NA	pos
vgscKO male	107	40	37.3832	WT	NA
vgscKO male	79	59	74.6835	WT	NA
vgscKO male	109	72	66.055	HET	NA
vgscKO male	111	55	49.5495	HET	NA
vgscKO male	117	110	94.0171	WT	NA
vgscKO female	165	99	60	WT	NA
vgscKO female	129	108	83.7209	WT	NA
vgscKO female	46	24	52.1739	HET	NA
vgscKO female	173	109	63.0058	HET	NA
vgscKO female	46	22	47.8261	HET	NA
vgscKO female	73	0	0	NA	NA
vgscKO female	62	4	6.45161	HET	NA
vgscKO female	135	3	2.22222	WT	NA
vgscKO female	187	146	78.0749	HET	NA
vgscKO female	118	82	69.4915	HET	NA
vgscKO female	121	64	52.8926	HET	NA
vgscKO female	162	92	56.7901	HET	NA
vgscKO female	88	59	67.0455	WT	NA
vgscKO female	123	37	30.0813	HET	NA
vgscKO female	45	31	68.8889	WT	NA
vgscKO female	82	1	1.21951	NA	NA
vgscKO female	108	51	47.2222	NA	NA
vgscKO female	80	68	85	HET	NA
vgscKO female	181	146	80.663	WT	NA
vgscKO female	42	23	54.7619	HET	NA
vgscKO female	116	38	32.7586	WT	NA
vgscKO female	143	0	0	NA	NA
vgscKO female	146	121	82.8767	WT	NA
vgscKO female	165	131	79.3939	HET	NA
vgscKO female	133	113	84.9624	HET	NA
vgscKO female	107	51	47.6636	HET	NA
vgscKO female	108	101	93.5185	HET	NA
vgscKO female	119	63	52.9412	HET	NA
vgscKO female	110	110	100	WT	NA
vgscKO female	142	109	76.7606	WT	NA
vgscKO female	96	10	10.4167	HET	NA
vgscKO female	62	60	96.7742	HET	NA
vgscKO female	116	0	0	NA	NA
vgscKO female	84	74	88.0952	HET	NA
vgscKO female	145	89	61.3793	HET	NA
vgscKO female	26	0	0	NA	NA
vgscKO female	0	NA	NA	NA	pos
vgscKO female	92	73	79.3478	HET	NA
vgscKO female	117	110	94.0171	WT	NA
vgscKO female	120	108	90	WT	NA
vgscKO female	140	122	87.1429	WT	NA
vgscKO female	152	121	79.6053	WT	NA
vgscKO female	149	120	80.5369	HET	NA
vgscKO female	109	109	100	HET	NA
vgscKO female	91	0	0	NA	NA
vgscKO female	144	139	96.5278	WT	NA
vgscKO female	138	83	60.1449	HET	NA
vgscKO female	165	114	69.0909	HET	NA
vgscKO female	44	33	75	HET	NA
vgscKO female	164	128	78.0488	HET	NA
vgscKO female	123	0	0	NA	NA
vgscKO female	95	38	40	WT	NA
vgscKO female	120	87	72.5	HET	NA
vgscKO female	87	73	83.908	HET	NA
vgscKO female	64	0	0	NA	NA
vgscKO female	120	98	81.6667	HET	NA
vgscKO female	163	152	93.2515	WT	NA
vgscKO female	144	30	20.8333	WT	NA
vgscKO female	159	106	66.6667	WT	NA
vgscKO female	0	NA	NA	NA	pos
vgscKO female	133	107	80.4511	WT	NA
vgscKO female	109	47	43.1193	HET	NA
vgscKO female	84	80	95.2381	HET	NA
vgscKO female	73	72	98.6301	HET	NA
vgscKO female	53	28	52.8302	HET	NA
vgscKO female	108	65	60.1852	HET	NA
vgscKO female	19	0	0	NA	NA
vgscKO female	150	139	92.6667	WT	NA
vgscKO female	139	101	72.6619	HET	NA
vgscKO female	125	70	56	WT	NA
vgscKO female	113	118	104.425	WT	NA
vgscKO female	195	28	14.359	WT	NA

### Sheet: Table S7 Single depositions
vgscKO Parent	Heterozygous offspring pools	Homozygous offspring pools
Male	26	0
Female	70	0
TOTAL	96	0

### Sheet: Table S8 Batch lays
Cage	vgscKO+	vgscKO-	Total	% positive
A	338	162	500	67.6
B	513	246	759	67.5889
C	448	213	661	67.7761
TOTAL	1299	621	1920	67.655

### Sheet: Table S9 Bottle assays
Date	Insecticide	Dose (ug/ml)	ID	Knocked down at 1 hour	Dead at 24 hours	Total	% knocked down at 1 hour	% dead at 24 hours	% corrected mortality	vgscKO+ dead	vgscKO- dead	Total vgscKO+	Total vgscKO-	% 24h mortality vgscKO+	% 24h mortality vgscKO-	% corrected mortality vgscKO+	% corrected mortality vgscKO-
2025-03-26	Acetone control	N/A	N/A	0	0	31	0	0	0	NR	NR	NR	NR	NA	NA	NA	NA
2025-03-26	Deltamethrin	0.05	A	1	2	28	3.57143	7.14286	7.14286	1	1	12	16	8.33333	6.25	8.33333	6.25
2025-03-26	Deltamethrin	0.05	B	1	1	28	3.57143	3.57143	3.57143	0	0	14	13	0	0	0	0
2025-03-26	Deltamethrin	0.05	C	1	0	19	5.26316	0	0	0	0	10	9	0	0	0	0
2025-03-26	Deltamethrin	0.1	A	0	3	23	0	13.0435	13.0435	0	3	10	13	0	23.0769	0	23.0769
2025-03-26	Deltamethrin	0.1	B	0	2	29	0	6.89655	6.89655	0	2	12	17	0	11.7647	0	11.7647
2025-03-26	Deltamethrin	0.1	C	2	0	26	7.69231	0	0	0	0	14	13	0	0	0	0
2025-03-26	Deltamethrin	0.5	A	11	13	32	34.375	40.625	40.625	1	12	15	17	6.66667	70.5882	6.66667	70.5882
2025-03-26	Deltamethrin	0.5	B	9	9	26	34.6154	34.6154	34.6154	4	5	12	12	33.3333	41.6667	33.3333	41.6667
2025-03-26	Deltamethrin	0.5	C	11	21	28	39.2857	75	75	10	11	15	13	66.6667	84.6154	66.6667	84.6154
2025-03-26	Deltamethrin	1	A	20	15	28	71.4286	53.5714	53.5714	5	10	14	14	35.7143	71.4286	35.7143	71.4286
2025-03-26	Deltamethrin	1	B	21	24	27	77.7778	88.8889	88.8889	10	15	12	15	83.3333	100	83.3333	100
2025-03-26	Deltamethrin	1	C	17	18	25	68	72	72	9	9	12	13	75	69.2308	75	69.2308
2025-03-26	Deltamethrin	5	A	27	27	27	100	100	100	12	13	12	13	100	100	100	100
2025-03-26	Deltamethrin	5	B	29	27	29	100	93.1034	93.1034	12	16	14	16	85.7143	100	85.7143	100
2025-10-20	DDT	0.5	A	2	1	21	9.52381	4.7619	4.7619	0	1	9	12	0	8.33333	0	0
2025-10-20	DDT	0.5	B	3	3	22	13.6364	13.6364	13.6364	0	3	9	13	0	23.0769	0	11.2767
2025-10-20	DDT	0.5	C	0	0	24	0	0	0	0	0	3	21	0	0	0	0
2025-10-20	DDT	1	A	0	0	20	0	0	0	0	0	9	11	0	0	0	0
2025-10-20	DDT	1	B	3	1	22	13.6364	4.54545	4.54545	1	0	10	12	10	0	10	0
2025-10-20	DDT	1	C	6	4	23	26.087	17.3913	17.3913	2	2	9	14	22.2222	14.2857	22.2222	1.13693
2025-10-20	DDT	5	A	7	3	24	29.1667	12.5	12.5	0	1	6	16	0	6.25	0	0
2025-10-20	DDT	5	C	8	3	24	33.3333	12.5	12.5	0	3	9	15	0	20	0	7.7278
2025-10-20	DDT	10	A	18	6	24	75	25	25	2	4	10	14	20	28.5714	20	17.6141
2025-10-20	DDT	10	B	22	10	28	78.5714	35.7143	35.7143	3	7	14	14	21.4286	50	21.4286	42.3299
2025-10-20	DDT	10	C	23	4	27	85.1852	14.8148	14.8148	2	2	9	18	22.2222	11.1111	22.2222	0
2025-10-20	DDT	25	A	19	12	26	73.0769	46.1538	46.1538	4	8	12	14	33.3333	57.1429	33.3333	50.5685
2025-10-20	DDT	25	B	20	10	26	76.9231	38.4615	38.4615	3	7	13	12	23.0769	58.3333	23.0769	51.9416
2025-10-20	DDT	25	C	22	14	24	91.6667	58.3333	58.3333	4	10	12	12	33.3333	83.3333	33.3333	80.7766
2025-10-20	DDT	50	A	21	13	24	87.5	54.1667	54.1667	4	9	10	14	40	64.2857	40	58.8071
2025-10-20	DDT	50	B	21	19	23	91.3043	82.6087	82.6087	7	12	8	14	87.5	85.7143	87.5	83.5228
2025-10-20	DDT	50	C	18	13	23	78.2609	56.5217	56.5217	5	7	10	12	50	58.3333	50	51.9416
2025-10-20	DDT	100	A	20	16	20	100	80	80	4	12	6	13	66.6667	92.3077	66.6667	91.1277
2025-10-20	DDT	100	B	24	22	24	100	91.6667	91.6667	5	17	7	18	71.4286	94.4444	71.4286	93.5922
2025-10-20	DDT	100	C	24	20	24	100	83.3333	83.3333	3	17	7	17	42.8571	100	42.8571	100
2025-10-20	Acetone control	N/A	N/A	3	2	26	11.5385	7.69231	7.69231	0	2	11	15	0	13.3333	0	0.0384468
